# Synthetic lethality across normal tissues is strongly associated with cancer risk, onset, and tumor suppressor specificity

**DOI:** 10.1101/818922

**Authors:** Kuoyuan Cheng, Nishanth Ulhas Nair, Joo Sang Lee, Eytan Ruppin

## Abstract

Various characteristics of cancers exhibit tissue-specificity, including lifetime cancer risk, onset age and cancer driver genes. Previously, the large variation in cancer risk across human tissues was found to strongly correlate with the number of stem cell divisions and abnormal DNA methylation levels occurring in them. Here we study the role of another potentially important factor, synthetic lethality, in cancer risk. Analyzing transcriptomics data in the GTEx compendium we quantify the extent of co-inactivation of cancer synthetic lethal (cSL) gene pairs in *normal* tissues and find that normal tissues with more down-regulated cSL gene pairs have lower and delayed cancer risk. We also show that the tissue-specificity of numerous tumor suppressor genes is strongly associated with the expression of their cSL partner genes in the corresponding normal tissues. Overall, our findings uncover the role of synthetic lethality as a novel important factor involved in tumorigenesis.
