## Supplementary Table S2 for "Synthetic lethality across normal tissues is strongly associated with cancer risk, onset, and tumor suppressor specificity"

### Sheet: S2a
Tissue cSL loads and lifetime cancer risk across tissues
Lifetime cancer risk and total no. of stem cell divisions are from Tomasetti & Vogelstein, Science 2015 paper.
Cancer Type	Tissue	Lifetime cancer risk	Total no. of stem cell divisions	Tissue cSL load (using predicted cSLs using ISLE, older populations, age >= 50)	Tissue cSL load (using experimentally identified cSLs, older populations, age >= 50)
Acute myeloid leukemia	Blood	0.0041	129900000000	0.0821972	0.120089
Basal cell carcinoma	Skin	0.3	3550000000000	0.0931287	0.0949234
Chronic lymphocytic leukemia	Blood	0.0052	129900000000	0.0821972	0.120089
Colorectal adenocarcinoma	Colon	0.048	1168000000000	0.080462	0.119036
Colorectal adenocarcinoma with FAP	Colon	1	1168000000000	0.080462	0.119036
Colorectal adenocarcinoma with Lynch syndrome	Colon	0.5	1168000000000	0.080462	0.119036
Duodenum adenocarcinoma	Small Intestine	0.0003	7796000000	0.100293	0.132145
Duodenum adenocarcinoma with FAP	Small Intestine	0.035	7796000000	0.100293	0.132145
Esophageal squamous cell carcinoma	Esophagus	0.001938	1203000000	0.100962	0.108904
Glioblastoma	Brain	0.00219	270000000	0.0916167	0.106362
Head & neck squamous cell carcinoma	Salivary Gland	0.0138	31860000000	0.0908235	0.104873
Head & neck squamous cell carcinoma with HPV-16	Salivary Gland	0.07935	31860000000	0.0908235	0.104873
Hepatocellular carcinoma	Liver	0.0071	270900000000	0.0917158	0.106144
Hepatocellular carcinoma with HCV	Liver	0.071	270900000000	0.0917158	0.106144
Lung adenocarcinoma (nonsmokers)	Lung	0.0045	9272000000	0.0984334	0.108777
Lung adenocarcinoma (smokers)	Lung	0.081	9272000000	0.0984334	0.108777
Medulloblastoma	Brain-Cerebellum	0.00011	272000000	0.207575	0.169275
Melanoma	Skin	0.0203	763800000000	0.0931287	0.0949234
Ovarian germ cell	Ovary	0.000411	22000000	0.11115	0.12027
Pancreatic ductal adenocarcinoma	Pancreas	0.013589	342800000000	0.108274	0.102803
Pancreatic endocrine (islet cell) carcinoma	Pancreas	0.000194	6068000000	0.108274	0.102803
Small intestine adenocarcinoma	Small Intestine	0.0007	292200000000	0.100293	0.132145
Testicular germ cell cancer	Testis	0.0037	3348000000	0.0958802	0.117547
Thyroid papillary/follicular carcinoma	Thyroid	0.01026	585000000	0.101036	0.119834
Thyroid medullary carcinoma	Thyroid	0.000324	58500000	0.101036	0.119834
Breast carcinoma	Breast	0.124	3029000000000	0.0850726	0.106943
Prostate adenocarcinoma	Prostate	0.112	50610000000	0.0902286	0.0989905

### Sheet: S2b
Mapping between GTEx normal tissue types and TCGA cancer types
Name	GTEx tissue type	TCGA cancer type abbreviation
Uterus	Uterus	UCEC
Thyroid	Thyroid	THCA
Testis	Testis	TGCT
Stomach	Stomach	STAD
Skin	Skin	SKCM
Muscle-SARC	Muscle	SARC
Adipose Tissue-SARC	Adipose Tissue	SARC
Prostate	Prostate	PRAD
Pancreas	Pancreas	PAAD
Ovary	Ovary	OV
Lung-LUSC	Lung	LUSC
Lung-LUAD	Lung	LUAD
Liver	Liver	LIHC
Kidney-KIRP	Kidney	KIRP
Kidney-KIRC	Kidney	KIRC
Brain-GBM	Brain	GBM
Brain-LGG	Brain	LGG
Esophagus	Esophagus	ESCA
Colon	Colon	COAD
Breast	Breast	BRCA
Bladder	Bladder	BLCA
Adrenal Gland	Adrenal Gland	ACC
Blood	Blood	LAML
