## Supplementary Table S3 for "Synthetic lethality across normal tissues is strongly associated with cancer risk, onset, and tumor suppressor specificity"

### Sheet: S3
Tissue cSL load in the younger population and cancer onset age values
Cancer site	GTEx tissue	Tissue cSL load (age <= 40 years)	Cancer onset age (50% of maximum risk)	Cancer onset age (33% of maximum risk)	Cancer onset age (75% of maximum risk)	Cancer onset age (maximm risk)
Brain	Brain	0.104754	63.8421	54.9848	73.8119	75
Breast	Breast	0.0866591	66.9288	59.4954	76.1587	80
Colon and Rectum	Colon	0.0980616	72.8451	67.3477	79.2436	85
Colon excluding Rectum	Colon	0.0980616	73.6218	68.403	79.6515	85
Corpus Uteri	Uterus	0.0766943	65.1731	59.0927	74.1403	70
Cranial Nerves Other Nervous System	Nerve	0.0849239	57.2304	42.7071	71.3308	75
Esophagus	Esophagus	0.08304	69.4233	63.6923	77.0358	80
Kidney and Renal Pelvis	Kidney	0.0849735	68.0413	61.655	76.155	75
Leukemia	Blood	0.121164	72.0132	65.7064	79.0567	85
Liver	Liver	0.103812	67.9594	61.2169	76.2614	75
Liver and Intrahepatic Bile Duct	Liver	0.103812	68.8323	62.1013	76.9021	80
Lung and Bronchus	Lung	0.0935997	69.865	64.8014	76.6725	75
Melanoma of the Skin	Skin	0.0955828	65.9467	57.0321	76.1636	85
Other Endocrine including Thymus	Adrenal Gland	0.0728769	59.984	49.6659	71.4809	70
Other Non-Epithelial Skin	Skin	0.0955828	73.8738	66.9958	80.224	85
Ovary	Ovary	0.11229	68.0671	60.6612	76.9495	85
Pancreas	Pancreas	0.106192	72.9803	67.5192	79.4284	85
Prostate	Prostate	0.0900798	69.1838	64.6331	75.9236	70
Salivary Gland	Salivary Gland	0.0957811	70.3109	62.6072	78.4611	85
Skin excluding Basal and Squamous	Skin	0.0955828	66.8347	57.9451	76.769	85
Soft Tissue including Heart	Adipose Tissue	0.102375	67.9146	58.2585	77.2922	85
Soft Tissue including Heart	Muscle	0.086312	67.9146	58.2585	77.2922	85
Stomach	Stomach	0.0876754	73.0353	67.4961	79.4356	85
Testis	Testis	0.071935	29.8855	24.896	39.7433	30
Thyroid	Thyroid	0.0757027	52.6414	42.926	66.8354	65
