## Supplementary Table S6 for "Synthetic lethality across normal tissues is strongly associated with cancer risk, onset, and tumor suppressor specificity"

### Sheet: S6a_TSGs
Tumor suppressor gene together with the TCGA cancer types in which their loss is annotated to have a tumor-driving function as per the COSMIC database.
Tumor Suppressor Gene	Cancer Type
ACVR2A	stad, paad, esca
ARHGEF10	coad
ARID1A	brca
ARID1B	brca, lihc
ARID2	lihc
ATP2B3	acc
ATR	ucec, stad
ATRX	paad
AXIN1	coad, read, coadread, ucec, prad, lihc
AXIN2	coad, read, coadread, stad, lihc
BAP1	uvm, brca
BARD1	brca
BAX	coad, read, coadread
BAZ1A	ucs, coad
BRCA1	ov
BRCA2	brca, ov, paad
CASP3	ov
CASP8	lihc, brca
CCDC6	thca
CDC73	thca
CDH1	brca, stad
CDH10	skcm
CDK12	ov
CDKN1B	brca
CDKN2A	skcm
CHD2	skcm
CLTC	kirc, kirp
CPEB3	lusc, luad
CSMD3	ov, lusc, luad
CTCF	ucec, brca, hnsc
CUL3	lusc, luad
DICER1	tgct, thca
DROSHA	blca
EED	luad
EIF3E	coad, read, coadread
ELF3	paad
ETV6	brca
FAS	tgct
FAT1	hnsc, paad
FAT4	paad, hnsc, skcm, lihc
FBLN2	brca, coad, read, coadread
FBXW7	coad, read, coadread, ucec
GPC5	luad
GRIN2A	skcm, coad, read, coadread, stad, lusc, luad
HNF1A	lihc
KDM5C	kirc
KEAP1	brca
LATS2	meso
LEPROTL1	lusc, luad, coad
LRP1B	ov, esca
LZTR1	gbm
MAX	pcpg, ucec, coad
MEN1	thca, paad
MLH1	coad, read, coadread, ucec, ov
MSH2	coad, read, coadread, ucec, ov
MSH6	coad, read, coadread
N4BP2	lusc, luad
NCOA4	thca
NCOR1	brca
NCOR2	prad
NDRG1	prad
NF2	kirc, kirp
PBRM1	kirc, brca
PIK3R1	gbm, ov, coad, read, coadread
POLE	coad, read, coadread, ucec, stad
PPARG	thca
PPP6C	skcm
PTPN13	lusc, luad, stad
PTPRD	lusc, luad, kirc, kirp, gbm
PTPRK	coad, read, coadread
PTPRT	coad, read, coadread, stad, lusc, luad, skcm
RAD17	coad
RB1	brca
RBM10	luad
RFWD3	lusc, luad
RNF43	chol, ov, paad
ROBO2	coad, read, coadread, skcm
RSPO2	coad, read, coadread
SDHA	pcpg
SETD1B	ucec
SETD2	kirc
SFPQ	kirp
SFRP4	coad, read, coadread, skcm, stad, esca
SIRPA	coad, read, coadread, lusc
SMAD2	coad, read, coadread, lihc
SMAD3	coad, read, coadread
SMAD4	coad, read, coadread, paad
SMARCD1	brca
SPOP	prad, ucec
STAG2	blca, gbm, skcm
STK11	paad
TGFBR2	hnsc, coad, read, coadread
TPM3	thca
TRIM33	thca
TSC1	blca
UBR5	stad, coad, read, coadread
USP44	lusc, luad, coad
VHL	kirc, kirp, pcpg
WNK2	stad
ZFHX3	ucec, stad, prad
ZMYM3	brca
ZNF331	thca
ZNRF3	coad, read, coadread, acc, stad

### Sheet: S6b_cSL partners of TSGs
Tumor Suppressor Gene	cSL Partner Gene
ARID1A	CDC25B
ARID1A	CNPY4
ARID1A	CSDA
ARID1A	CST2
ARID1A	HOXC5
ARID1A	KRT79
ARID1A	LMBR1L
ARID1A	LXN
ARID1A	MFSD2B
ARID1A	MMP19
ARID1A	SLCO4A1
ARID1A	TPD52L2
ARID1A	VAX2
ARID1A	WNT10B
ARID1B	BAIAP2L1
ARID1B	BRD9
ARID1B	BRI3
ARID1B	C1orf85
ARID1B	C5orf49
ARID1B	C7orf50
ARID1B	C7orf53
ARID1B	C8orf59
ARID1B	CD40
ARID1B	CD86
ARID1B	CHST12
ARID1B	CHST13
ARID1B	CLEC4E
ARID1B	CST3
ARID1B	DAGLB
ARID1B	EIF2AK1
ARID1B	FAM83H
ARID1B	FBXL6
ARID1B	FBXO24
ARID1B	FCGR1B
ARID1B	GEMIN6
ARID1B	GGH
ARID1B	H1FOO
ARID1B	HSPBAP1
ARID1B	IFFO1
ARID1B	IGFBP1
ARID1B	LFNG
ARID1B	LRCH4
ARID1B	LY6E
ARID1B	MFSD3
ARID1B	MMP19
ARID1B	MOSPD3
ARID1B	MSTO1
ARID1B	MYBL2
ARID1B	NECAB3
ARID1B	NINJ2
ARID1B	NSMCE2
ARID1B	PCOLCE
ARID1B	PLTP
ARID1B	PPP1R16A
ARID1B	PTCD1
ARID1B	PTPN7
ARID1B	ROPN1L
ARID1B	RTEL1
ARID1B	S100A13
ARID1B	SHARPIN
ARID1B	SILV
ARID1B	SLCO4A1
ARID1B	SMG5
ARID1B	SNX10
ARID1B	SPAG4
ARID1B	STAC3
ARID1B	SUN3
ARID1B	TERT
ARID1B	THEM4
ARID1B	TM7SF4
ARID1B	TMEM214
ARID1B	TRIM46
ARID1B	TRIP6
ARID1B	TWIST1
ARID1B	UCN
ARID1B	ZDHHC4
ARID1B	ZNF467
ARID1B	ZYX
AXIN1	KLF10
AXIN2	EIF4G1
AXIN2	IGF2BP3
BARD1	C1R
BAZ1A	GJC2
BRCA1	AADACL2
BRCA1	CLIP2
BRCA1	GSTM5
BRCA1	LXN
CDH1	CREB5
CDH10	AAGAB
CDH10	ANP32B
CDH10	C20orf3
CDH10	CCNK
CDH10	COASY
CDH10	DGUOK
CDH10	DLX4
CDH10	DNAJC7
CDH10	DNASE1L1
CDH10	EPT1
CDH10	HECTD3
CDH10	HOXB7
CDH10	IMMT
CDH10	MAP7
CDH10	MRPS5
CDH10	PADI1
CDH10	PARK7
CDH10	PHLDA2
CDH10	PKP3
CDH10	PLXNA3
CDH10	RHBDF1
CDH10	RPP25
CDH10	SCAMP2
CDH10	SDF4
CDH10	SLC19A1
CDH10	SLC29A2
CDH10	TFB1M
CDH10	UNC45A
CDH10	XYLT2
CDH10	YIPF2
CHD2	IGF2BP3
CSMD3	AARSD1
CSMD3	BRE
CSMD3	CD151
CSMD3	CINP
CSMD3	HMGN3
CSMD3	ITFG3
CSMD3	MRPS5
CSMD3	NUCB1
CSMD3	PKP3
CSMD3	PPM1J
CSMD3	PREB
CSMD3	RPP25
CSMD3	SLC29A2
CSMD3	TACR2
CSMD3	THOC7
CSMD3	VKORC1
CSMD3	YIPF2
CTCF	NPTX2
CUL3	ANKRD13D
CUL3	AP2M1
CUL3	AURKA
CUL3	CABP4
CUL3	CDC25B
CUL3	CORO1B
CUL3	CTTN
CUL3	FBXO32
CUL3	GLRX2
CUL3	IQGAP3
CUL3	LMNA
CUL3	MARS
CUL3	MFI2
CUL3	NDUFS8
CUL3	OPRL1
CUL3	PACS1
CUL3	PPIAL4C
CUL3	PPIAL4G
CUL3	QSOX1
CUL3	RCE1
CUL3	RGS19
CUL3	RNPEP
CUL3	RPL22L1
CUL3	SHOX2
CUL3	TCIRG1
CUL3	TEAD4
CUL3	TPD52L2
CUL3	UBE2V1
CUL3	ZDHHC24
DICER1	MFI2
DICER1	PCOLCE
DICER1	TAGLN2
DICER1	UPP1
EED	ADAM33
EED	ADAMTS4
EED	ANTXR1
EED	BCHE
EED	CD36
EED	DAB2
EED	DYSF
EED	F2R
EED	ITGB5
EED	MGLL
EED	NID1
EED	PTPN1
EED	PXDN
EED	SERPINE1
EED	STEAP4
EED	ZFPM2
EIF3E	ABCF1
EIF3E	ABHD3
EIF3E	ABHD4
EIF3E	ACAA1
EIF3E	ACOX3
EIF3E	ACP2
EIF3E	ACTL7A
EIF3E	ACTL9
EIF3E	ACTRT2
EIF3E	ADAM19
EIF3E	ADAM23
EIF3E	ADAMTS15
EIF3E	ADAMTS2
EIF3E	ADARB2
EIF3E	ADCY6
EIF3E	ADH1A
EIF3E	ADH6
EIF3E	ADPRHL1
EIF3E	ADPRHL2
EIF3E	AGPAT2
EIF3E	AGPAT9
EIF3E	AGXT
EIF3E	AKT1
EIF3E	ALAD
EIF3E	ALAS1
EIF3E	ALDH16A1
EIF3E	ALG1
EIF3E	ALOX5
EIF3E	ANAPC2
EIF3E	ANKDD1A
EIF3E	ANKRD50
EIF3E	ANXA6
EIF3E	AOC3
EIF3E	AP1M1
EIF3E	AP4B1
EIF3E	AP4E1
EIF3E	AQP2
EIF3E	AQP5
EIF3E	AQP7
EIF3E	ARHGAP17
EIF3E	ARHGAP6
EIF3E	ASAP2
EIF3E	ASB11
EIF3E	ASB5
EIF3E	ATAD3A
EIF3E	ATAD3C
EIF3E	ATP1A1
EIF3E	ATP1B2
EIF3E	ATP2C2
EIF3E	ATP6V0B
EIF3E	AURKC
EIF3E	AXL
EIF3E	BACE2
EIF3E	BARHL1
EIF3E	BICC1
EIF3E	BLOC1S1
EIF3E	BNC2
EIF3E	C12orf44
EIF3E	C18orf8
EIF3E	C1orf151
EIF3E	C22orf13
EIF3E	C2orf18
EIF3E	C2orf24
EIF3E	C5orf4
EIF3E	C6orf106
EIF3E	C9orf64
EIF3E	CA7
EIF3E	CABP2
EIF3E	CACNA1S
EIF3E	CACNB3
EIF3E	CAMK2A
EIF3E	CAPN3
EIF3E	CAPZB
EIF3E	CARHSP1
EIF3E	CASP7
EIF3E	CBR1
EIF3E	CCDC109B
EIF3E	CDA
EIF3E	CDKL2
EIF3E	CELA2A
EIF3E	CES7
EIF3E	CFL1
EIF3E	CHD5
EIF3E	CHN1
EIF3E	CIB3
EIF3E	CKMT2
EIF3E	CLCNKA
EIF3E	CLCNKB
EIF3E	CLOCK
EIF3E	CLTB
EIF3E	CNDP2
EIF3E	CNTN5
EIF3E	COBRA1
EIF3E	CORO2B
EIF3E	CPB2
EIF3E	CPEB1
EIF3E	CPE
EIF3E	CPNE6
EIF3E	CPT2
EIF3E	CRIP1
EIF3E	CRIP2
EIF3E	CTDP1
EIF3E	CTDSP1
EIF3E	CTNND1
EIF3E	CTRB2
EIF3E	CYBRD1
EIF3E	CYP1A2
EIF3E	CYP20A1
EIF3E	CYP2C18
EIF3E	DAB1
EIF3E	DDAH1
EIF3E	DES
EIF3E	DHDDS
EIF3E	DHRS1
EIF3E	DHX38
EIF3E	DIRAS3
EIF3E	DLG4
EIF3E	DNM1
EIF3E	DOLPP1
EIF3E	DPP7
EIF3E	DYNC2H1
EIF3E	ECE1
EIF3E	ECHDC3
EIF3E	EFEMP2
EIF3E	EGLN2
EIF3E	EIF2C3
EIF3E	ENDOU
EIF3E	EPB41L5
EIF3E	EPHA2
EIF3E	ESYT1
EIF3E	EYA3
EIF3E	FABP2
EIF3E	FAM158A
EIF3E	FAM50B
EIF3E	FAM5C
EIF3E	FARP1
EIF3E	FBLN1
EIF3E	FBLN5
EIF3E	FBLN7
EIF3E	FBN3
EIF3E	FBXO42
EIF3E	FGD2
EIF3E	FGGY
EIF3E	FKBP1B
EIF3E	FLII
EIF3E	FLOT2
EIF3E	FMNL3
EIF3E	FOXI1
EIF3E	FTSJD2
EIF3E	FUCA1
EIF3E	FUCA2
EIF3E	FURIN
EIF3E	FZD2
EIF3E	GAD2
EIF3E	GADL1
EIF3E	GALE
EIF3E	GALNTL1
EIF3E	GCHFR
EIF3E	GFOD2
EIF3E	GGT5
EIF3E	GLIPR1L1
EIF3E	GLTPD1
EIF3E	GMPR
EIF3E	GNB1
EIF3E	GNG13
EIF3E	GNMT
EIF3E	GNS
EIF3E	GPN2
EIF3E	GSN
EIF3E	GSX2
EIF3E	GTPBP1
EIF3E	H6PD
EIF3E	HABP2
EIF3E	HCN2
EIF3E	HDAC7
EIF3E	HDLBP
EIF3E	HECTD3
EIF3E	HERC2
EIF3E	HHIPL1
EIF3E	HHIP
EIF3E	HINT2
EIF3E	HIST1H4G
EIF3E	HK1
EIF3E	HLCS
EIF3E	HMGCL
EIF3E	HMX3
EIF3E	HOXB6
EIF3E	HOXC11
EIF3E	HOXC5
EIF3E	HOXC9
EIF3E	HPCAL4
EIF3E	HS6ST3
EIF3E	HYI
EIF3E	ICMT
EIF3E	IDH2
EIF3E	IFIH1
EIF3E	IHH
EIF3E	IKBKAP
EIF3E	IKZF3
EIF3E	INPP5B
EIF3E	INPP5E
EIF3E	IPP
EIF3E	ISG15
EIF3E	ISL2
EIF3E	ITPR3
EIF3E	KATNAL2
EIF3E	KCNA4
EIF3E	KCNA6
EIF3E	KCNG4
EIF3E	KCNH3
EIF3E	KCNIP1
EIF3E	KCNJ12
EIF3E	KCNJ3
EIF3E	KCNJ4
EIF3E	KCNQ1
EIF3E	KIAA0319L
EIF3E	KIF17
EIF3E	KIF6
EIF3E	KIF7
EIF3E	KIRREL3
EIF3E	KLF2
EIF3E	KLHL18
EIF3E	KLHL1
EIF3E	KLHL26
EIF3E	KLK3
EIF3E	KPNA6
EIF3E	LAMC3
EIF3E	LAP3
EIF3E	LDLRAP1
EIF3E	LDLR
EIF3E	LHX2
EIF3E	LIN7A
EIF3E	LIPJ
EIF3E	LMAN2
EIF3E	LMX1B
EIF3E	LOXL4
EIF3E	LPAR1
EIF3E	LPIN2
EIF3E	LRFN2
EIF3E	LRFN4
EIF3E	LRRC8A
EIF3E	LYPLA2
EIF3E	MAK
EIF3E	MAMDC2
EIF3E	MAP2K3
EIF3E	MAP3K12
EIF3E	MAP3K6
EIF3E	MAPK7
EIF3E	MCRS1
EIF3E	MCTP1
EIF3E	MED24
EIF3E	MED8
EIF3E	MEIS2
EIF3E	MEOX1
EIF3E	MFAP4
EIF3E	MFSD5
EIF3E	MIB2
EIF3E	MIP
EIF3E	MMEL1
EIF3E	MMP2
EIF3E	MOBKL2C
EIF3E	MORN5
EIF3E	MPO
EIF3E	MPP2
EIF3E	MUL1
EIF3E	MUSK
EIF3E	MX1
EIF3E	MYF6
EIF3E	MYH2
EIF3E	MYH9
EIF3E	MYL6
EIF3E	MYLPF
EIF3E	MYO1A
EIF3E	MYO9B
EIF3E	MYOG
EIF3E	NADK
EIF3E	NAGA
EIF3E	NCLN
EIF3E	NEDD4L
EIF3E	NEK8
EIF3E	NEK9
EIF3E	NEO1
EIF3E	NEURL1B
EIF3E	NEURL
EIF3E	NFIC
EIF3E	NFYC
EIF3E	NMNAT1
EIF3E	NMUR1
EIF3E	NOTCH1
EIF3E	NPNT
EIF3E	NPR2
EIF3E	NR2E3
EIF3E	NR4A3
EIF3E	NT5C1A
EIF3E	NUCB1
EIF3E	NYX
EIF3E	OLFM3
EIF3E	ONECUT1
EIF3E	ORAI1
EIF3E	PAFAH2
EIF3E	PAK6
EIF3E	PARP6
EIF3E	PBX3
EIF3E	PCK2
EIF3E	PCYOX1L
EIF3E	PCYT1B
EIF3E	PDE7B
EIF3E	PDHA2
EIF3E	PDILT
EIF3E	PECR
EIF3E	PEF1
EIF3E	PEX14
EIF3E	PGD
EIF3E	PGK2
EIF3E	PGM5
EIF3E	PHYH
EIF3E	PIAS1
EIF3E	PIM3
EIF3E	PINK1
EIF3E	PIP4K2C
EIF3E	PITPNM2
EIF3E	PLCD4
EIF3E	PODN
EIF3E	POLD1
EIF3E	POLE
EIF3E	POLR2A
EIF3E	POTEE
EIF3E	POU4F3
EIF3E	PPARD
EIF3E	PPEF2
EIF3E	PPM1M
EIF3E	PQLC1
EIF3E	PRDM16
EIF3E	PRDM6
EIF3E	PRKACG
EIF3E	PRKD1
EIF3E	PRPH2
EIF3E	PSMD9
EIF3E	PTPRF
EIF3E	PTPRO
EIF3E	PYGM
EIF3E	QPRT
EIF3E	RAB17
EIF3E	RAB20
EIF3E	RAB27A
EIF3E	RAB3B
EIF3E	RAB42
EIF3E	RAB5C
EIF3E	RAB8A
EIF3E	RABAC1
EIF3E	RABGGTA
EIF3E	RAD54L2
EIF3E	RALB
EIF3E	RANBP10
EIF3E	RAP1GAP
EIF3E	RARG
EIF3E	RASA3
EIF3E	RASL12
EIF3E	RBCK1
EIF3E	RBM24
EIF3E	RCAN1
EIF3E	RCAN3
EIF3E	RDH12
EIF3E	RER1
EIF3E	RHBDD1
EIF3E	RHBDL2
EIF3E	RHOF
EIF3E	RHOG
EIF3E	RNF123
EIF3E	RNPEPL1
EIF3E	RPS6KA1
EIF3E	RRAGC
EIF3E	RRN3P2
EIF3E	RSAD2
EIF3E	RUNX3
EIF3E	S1PR3
EIF3E	SAG
EIF3E	SATB2
EIF3E	SCAMP2
EIF3E	SCAMP4
EIF3E	SCGN
EIF3E	SCMH1
EIF3E	SCN5A
EIF3E	SCUBE2
EIF3E	SEC14L3
EIF3E	SEMA6D
EIF3E	SFN
EIF3E	SH3KBP1
EIF3E	SHKBP1
EIF3E	SIN3B
EIF3E	SIX3
EIF3E	SLC10A4
EIF3E	SLC12A1
EIF3E	SLC15A3
EIF3E	SLC17A7
EIF3E	SLC17A8
EIF3E	SLC22A7
EIF3E	SLC22A8
EIF3E	SLC25A20
EIF3E	SLC25A25
EIF3E	SLC26A6
EIF3E	SLC30A4
EIF3E	SLC31A1
EIF3E	SLC35A4
EIF3E	SLC37A1
EIF3E	SLC5A2
EIF3E	SLC5A4
EIF3E	SLC6A4
EIF3E	SLC9A1
EIF3E	SMPDL3B
EIF3E	SNIP1
EIF3E	SNRNP35
EIF3E	SNX17
EIF3E	SOD3
EIF3E	SORCS2
EIF3E	SOX10
EIF3E	SOX15
EIF3E	SPTLC3
EIF3E	SREBF2
EIF3E	SRGAP1
EIF3E	ST3GAL2
EIF3E	ST3GAL3
EIF3E	ST8SIA5
EIF3E	STAT5A
EIF3E	STK10
EIF3E	STX11
EIF3E	STX2
EIF3E	SULT1A2
EIF3E	SULT1E1
EIF3E	SURF1
EIF3E	SV2B
EIF3E	SWAP70
EIF3E	TACR3
EIF3E	TAF8
EIF3E	TANC1
EIF3E	TAP1
EIF3E	TAP2
EIF3E	TBC1D1
EIF3E	TCEA3
EIF3E	TCF7L1
EIF3E	TECRL
EIF3E	TEKT1
EIF3E	TEKT2
EIF3E	TEKT3
EIF3E	TFCP2L1
EIF3E	TGFB1I1
EIF3E	TINAGL1
EIF3E	TLE4
EIF3E	TLN1
EIF3E	TLR3
EIF3E	TM9SF1
EIF3E	TMBIM1
EIF3E	TMBIM6
EIF3E	TMC7
EIF3E	TMCO4
EIF3E	TMEM222
EIF3E	TMEM38A
EIF3E	TMEM63B
EIF3E	TNFAIP8L3
EIF3E	TNNI3K
EIF3E	TOE1
EIF3E	TOR1A
EIF3E	TPPP2
EIF3E	TRAF7
EIF3E	TRAPPC1
EIF3E	TRIP12
EIF3E	TRIP4
EIF3E	TRPC7
EIF3E	TRPM1
EIF3E	TTC38
EIF3E	TTC39B
EIF3E	TXLNA
EIF3E	UBE2J2
EIF3E	UBR4
EIF3E	UCP2
EIF3E	UGCG
EIF3E	ULK2
EIF3E	UPF1
EIF3E	UROD
EIF3E	USP18
EIF3E	USP19
EIF3E	VPS52
EIF3E	VRK3
EIF3E	WARS
EIF3E	WDR7
EIF3E	WDTC1
EIF3E	WFIKKN2
EIF3E	WNT1
EIF3E	WNT4
EIF3E	WNT7A
EIF3E	XPO6
EIF3E	XYLT2
EIF3E	YIPF1
EIF3E	ZBTB16
EIF3E	ZBTB17
EIF3E	ZBTB48
EIF3E	ZDHHC14
EIF3E	ZDHHC5
EIF3E	ZDHHC7
EIF3E	ZNF264
EIF3E	ZNF418
EIF3E	ZNF625
EIF3E	ZNF629
EIF3E	ZNF662
EIF3E	ZNF71
ELF3	FLNC
FAS	C20orf24
FAS	C3orf26
FAS	DNTTIP1
FAS	E2F1
FAS	EIF4G1
FAS	FBXL6
FAS	FOXH1
FAS	GPR172A
FAS	KIAA0406
FAS	LAPTM4B
FAS	MAD1L1
FAS	MRPS22
FAS	MYBL2
FAS	NFKBIL2
FAS	RECQL4
FAS	SCRIB
FAS	TAF4
FAT4	AIMP2
FAT4	ANLN
FAT4	C20orf27
FAT4	CDC25B
FAT4	CDCA7L
FAT4	CHCHD3
FAT4	DAGLB
FAT4	EIF2AK1
FAT4	FAM72A
FAT4	GGH
FAT4	IGF2BP3
FAT4	LRCH4
FAT4	LRWD1
FAT4	NFKBIL2
FAT4	PTCD1
FAT4	SCRIB
FAT4	TPX2
FBLN2	MFSD2B
FBLN2	RPP40
GRIN2A	BUB1
GRIN2A	CHPF
GRIN2A	IGF2BP3
GRIN2A	MFSD2B
GRIN2A	MRPS5
GRIN2A	MTX2
GRIN2A	NRM
GRIN2A	PDAP1
GRIN2A	PTCD1
GRIN2A	SCRIB
GRIN2A	SLC5A6
MEN1	AADAC
MEN1	ANKRD53
MEN1	ASB4
MEN1	C1orf114
MEN1	C4BPA
MEN1	CA2
MEN1	CAPZA3
MEN1	CD302
MEN1	CFHR1
MEN1	CLIP4
MEN1	COQ10B
MEN1	CRP
MEN1	FABP4
MEN1	FGD4
MEN1	FHL2
MEN1	FOXP2
MEN1	GDF6
MEN1	GHR
MEN1	GLI3
MEN1	HGSNAT
MEN1	HTR3C
MEN1	ISPD
MEN1	KCNS2
MEN1	KLF10
MEN1	NOV
MEN1	PDE11A
MEN1	RALGAPA2
MEN1	RASAL2
MEN1	RTN4
MEN1	SEMA3E
MEN1	SLCO4A1
MEN1	TFPI2
MEN1	THBD
MEN1	TSC22D2
MLH1	PPARD
MLH1	TAGLN2
MSH2	ABCG4
MSH2	ADHFE1
MSH2	AIFM2
MSH2	ANKDD1A
MSH2	ARHGAP17
MSH2	C16orf62
MSH2	CAMK2D
MSH2	CCND3
MSH2	CHI3L2
MSH2	CPEB2
MSH2	CYP1A1
MSH2	CYP1A2
MSH2	DAAM2
MSH2	DCUN1D3
MSH2	DIRAS3
MSH2	EDNRA
MSH2	EGR2
MSH2	EGR3
MSH2	ERGIC1
MSH2	ETS2
MSH2	FERMT3
MSH2	FGR
MSH2	GFOD1
MSH2	GFPT2
MSH2	GRK5
MSH2	GSN
MSH2	HK3
MSH2	HSD3B2
MSH2	HTRA3
MSH2	IK
MSH2	INPP5A
MSH2	MAP3K6
MSH2	MIB2
MSH2	MYO1F
MSH2	NFASC
MSH2	NPR3
MSH2	NTAN1
MSH2	NTNG1
MSH2	OSBPL5
MSH2	PACS1
MSH2	PDE2A
MSH2	PIM1
MSH2	PLIN2
MSH2	PROS1
MSH2	QSOX1
MSH2	RAB3C
MSH2	RBMS3
MSH2	RYR2
MSH2	SDR16C5
MSH2	SLC24A4
MSH2	SLC25A37
MSH2	SLC43A3
MSH2	SLC7A2
MSH2	SLCO3A1
MSH2	SOD2
MSH2	SORCS1
MSH2	SORCS2
MSH2	STIM1
MSH2	SV2B
MSH2	TBC1D2B
MSH2	TLL1
MSH2	TNFAIP8L3
MSH2	TRPM6
PBRM1	SLCO4A1
PTPRK	CACNB3
RB1	ADCY6
RB1	CCDC19
RB1	DNTTIP1
RB1	HOXC5
RB1	IQGAP3
RB1	LEFTY1
RB1	LRCH4
RB1	MYBL2
RB1	NRBP2
RB1	PTCD1
RB1	SCRIB
RSPO2	AAGAB
RSPO2	AGRN
RSPO2	ANKRD54
RSPO2	ANP32B
RSPO2	ARRDC1
RSPO2	ASCC2
RSPO2	AXIN1
RSPO2	B3GNT4
RSPO2	BCL10
RSPO2	BEND3
RSPO2	BUB1
RSPO2	C10orf2
RSPO2	C10orf46
RSPO2	C12orf11
RSPO2	C13orf34
RSPO2	C14orf166
RSPO2	C15orf48
RSPO2	C16orf75
RSPO2	C2orf47
RSPO2	C2orf49
RSPO2	C4orf43
RSPO2	C9orf6
RSPO2	CASP8
RSPO2	CBLC
RSPO2	CCDC59
RSPO2	CCDC84
RSPO2	CCDC99
RSPO2	CCNF
RSPO2	CCNL2
RSPO2	CDAN1
RSPO2	CDC25A
RSPO2	CDCA4
RSPO2	CDCA7
RSPO2	CDCA8
RSPO2	CDH24
RSPO2	CENPK
RSPO2	CENPM
RSPO2	CKMT1A
RSPO2	CKMT1B
RSPO2	CLDN22
RSPO2	CLIC1
RSPO2	COBRA1
RSPO2	CPN1
RSPO2	CYP27B1
RSPO2	CYP2D6
RSPO2	CYP2R1
RSPO2	DALRD3
RSPO2	DEPDC1B
RSPO2	DFFA
RSPO2	DIAPH3
RSPO2	DLG5
RSPO2	DSP
RSPO2	E2F3
RSPO2	EBNA1BP2
RSPO2	EDC3
RSPO2	EHMT2
RSPO2	ERI2
RSPO2	F12
RSPO2	FAM103A1
RSPO2	FANCI
RSPO2	FGFR1OP
RSPO2	FLNB
RSPO2	GEMIN6
RSPO2	GEMIN7
RSPO2	GINS3
RSPO2	GIT1
RSPO2	GLE1
RSPO2	GLMN
RSPO2	GMNN
RSPO2	GNG5
RSPO2	GPR19
RSPO2	GPR56
RSPO2	GPSM2
RSPO2	GRHL1
RSPO2	GSTP1
RSPO2	GTF3C5
RSPO2	GYLTL1B
RSPO2	HAT1
RSPO2	HES4
RSPO2	HIST1H1E
RSPO2	HMGXB3
RSPO2	HN1L
RSPO2	HNRNPC
RSPO2	HNRNPK
RSPO2	HOXB1
RSPO2	HSD17B1
RSPO2	INPP5E
RSPO2	INTS4
RSPO2	KCNK7
RSPO2	KIAA0101
RSPO2	KIF20A
RSPO2	KIF23
RSPO2	KNTC1
RSPO2	KPTN
RSPO2	KREMEN2
RSPO2	KRT32
RSPO2	KRT34
RSPO2	KRT37
RSPO2	LARP4B
RSPO2	LCLAT1
RSPO2	LEMD2
RSPO2	LHB
RSPO2	LHX1
RSPO2	LIN9
RSPO2	LMNB1
RSPO2	LMNB2
RSPO2	LRFN4
RSPO2	LRPPRC
RSPO2	LRRC42
RSPO2	LRRC59
RSPO2	LYAR
RSPO2	MAD2L2
RSPO2	MASTL
RSPO2	MCRS1
RSPO2	MED19
RSPO2	MED24
RSPO2	MED27
RSPO2	MED8
RSPO2	MEX3D
RSPO2	MFSD2B
RSPO2	MIF
RSPO2	MITD1
RSPO2	MORC2
RSPO2	MORN2
RSPO2	MPHOSPH6
RSPO2	MREG
RSPO2	MRPL17
RSPO2	MRPS34
RSPO2	MRPS5
RSPO2	MRRF
RSPO2	MTA1
RSPO2	MTCH2
RSPO2	MYBBP1A
RSPO2	NCAPH
RSPO2	NCL
RSPO2	NKIRAS2
RSPO2	NMI
RSPO2	NRM
RSPO2	NT5C3L
RSPO2	NUDT22
RSPO2	NUP188
RSPO2	NUP35
RSPO2	NUSAP1
RSPO2	NYX
RSPO2	OBFC2B
RSPO2	ODF2
RSPO2	OR2B2
RSPO2	OR4F15
RSPO2	OR8B3
RSPO2	OR9I1
RSPO2	ORC6L
RSPO2	OVOL1
RSPO2	PAN2
RSPO2	PATL1
RSPO2	PCBP2
RSPO2	PLEK2
RSPO2	POLR3G
RSPO2	POMGNT1
RSPO2	PPHLN1
RSPO2	PRC1
RSPO2	PREB
RSPO2	PRPF40A
RSPO2	PRSS22
RSPO2	PSME2
RSPO2	PYCARD
RSPO2	QSOX2
RSPO2	RABIF
RSPO2	RELA
RSPO2	RFWD3
RSPO2	RIN1
RSPO2	RPP30
RSPO2	RPP40
RSPO2	SAAL1
RSPO2	SASS6
RSPO2	SEMA4B
RSPO2	SENP3
RSPO2	SFPQ
RSPO2	SFRS7
RSPO2	SH3BP1
RSPO2	SIM1
RSPO2	SLC22A12
RSPO2	SLC22A20
RSPO2	SLC26A6
RSPO2	SLC39A6
RSPO2	SLC5A6
RSPO2	SPC25
RSPO2	SPDYA
RSPO2	SREBF1
RSPO2	SSB
RSPO2	SSSCA1
RSPO2	STIL
RSPO2	STMN1
RSPO2	SUPT7L
RSPO2	SUV420H2
RSPO2	TAAR6
RSPO2	TAAR8
RSPO2	TCERG1
RSPO2	TCF19
RSPO2	TEX10
RSPO2	TFAM
RSPO2	THOC7
RSPO2	THUMPD2
RSPO2	TIMELESS
RSPO2	TIPIN
RSPO2	TJAP1
RSPO2	TMEM174
RSPO2	TMEM177
RSPO2	TMEM69
RSPO2	TMIGD1
RSPO2	TOR2A
RSPO2	TP73
RSPO2	TRADD
RSPO2	TRIM27
RSPO2	TTC27
RSPO2	TTC32
RSPO2	TTF2
RSPO2	TTK
RSPO2	TTLL12
RSPO2	TTLL13
RSPO2	TTLL4
RSPO2	UBAC1
RSPO2	UBXN1
RSPO2	UPF3A
RSPO2	USP40
RSPO2	UTP6
RSPO2	WDR33
RSPO2	WDR43
RSPO2	WDR4
RSPO2	WDR73
RSPO2	WDR75
RSPO2	XPO5
RSPO2	ZC3H12A
RSPO2	ZC3H8
RSPO2	ZCCHC8
RSPO2	ZCCHC9
RSPO2	ZNF384
RSPO2	ZNF513
RSPO2	ZNF598
RSPO2	ZWILCH
SFPQ	ANTXR1
SFPQ	AVPR1A
SFPQ	C1R
SFPQ	C1S
SFPQ	CAV2
SFPQ	CLEC2B
SFPQ	DCN
SFPQ	DENND3
SFPQ	FSTL1
SFPQ	GDF6
SFPQ	GLI1
SFPQ	GLI3
SFPQ	GNS
SFPQ	IGFBP6
SFPQ	JPH2
SFPQ	LEPREL1
SFPQ	LPP
SFPQ	LUM
SFPQ	LXN
SFPQ	MAP3K12
SFPQ	NOV
SFPQ	PDGFA
SFPQ	PRPH
SFPQ	RAB11FIP5
SFPQ	RADIL
SFPQ	RTN4
SFPQ	SDC2
SFPQ	SLC41A2
SFPQ	STEAP4
SFPQ	TBX5
SFPQ	THBD
SFPQ	ZHX3
SFPQ	ZMAT3
SMARCD1	SAP18
SPOP	MFI2
SPOP	NDUFB3
SPOP	UPP1
STK11	IGF2BP2
TPM3	ACADS
TPM3	ACOT6
TPM3	ACOX2
TPM3	ADAMTS3
TPM3	ADRA2B
TPM3	AGTR1
TPM3	ALDH7A1
TPM3	ALKBH8
TPM3	AMOTL1
TPM3	ANGPTL5
TPM3	ANGPTL7
TPM3	AOX1
TPM3	APLP2
TPM3	AQP2
TPM3	ARHGAP24
TPM3	ARSK
TPM3	BCO2
TPM3	C9orf72
TPM3	CAPZA3
TPM3	CD81
TPM3	CDH19
TPM3	CDKL2
TPM3	CDO1
TPM3	CHRM2
TPM3	CLEC3B
TPM3	CNTN6
TPM3	CNTNAP3
TPM3	CPE
TPM3	CRTAP
TPM3	CTNNA2
TPM3	CTSG
TPM3	CWF19L2
TPM3	CXCR7
TPM3	CYBRD1
TPM3	CYP11A1
TPM3	DCHS1
TPM3	DDHD2
TPM3	DDIT4L
TPM3	DES
TPM3	DIXDC1
TPM3	ELF5
TPM3	EPHA7
TPM3	FAIM2
TPM3	FBLN5
TPM3	FCN2
TPM3	FGF14
TPM3	FGF18
TPM3	FGFR1
TPM3	FOXI1
TPM3	FOXO3
TPM3	FREM1
TPM3	FREM2
TPM3	FRMD6
TPM3	FST
TPM3	FTMT
TPM3	FZD7
TPM3	GABRG3
TPM3	GALNTL1
TPM3	GAS6
TPM3	GLI2
TPM3	GLRB
TPM3	GPM6A
TPM3	GPX3
TPM3	H6PD
TPM3	HBB
TPM3	HCN1
TPM3	HSPB8
TPM3	HYAL1
TPM3	ID3
TPM3	IGFBP5
TPM3	IQCA1
TPM3	ITGA9
TPM3	ITIH3
TPM3	ITM2B
TPM3	KALRN
TPM3	KANK1
TPM3	KCNH5
TPM3	KCNIP1
TPM3	KCNT1
TPM3	KIRREL3
TPM3	KLHL14
TPM3	LAMB2
TPM3	LDB2
TPM3	LEPREL1
TPM3	LRRC34
TPM3	LSAMP
TPM3	LTK
TPM3	MAB21L1
TPM3	MASP1
TPM3	MEGF10
TPM3	MLLT4
TPM3	MMP23B
TPM3	MYOT
TPM3	NCAM1
TPM3	NDFIP1
TPM3	NFATC1
TPM3	NFIB
TPM3	NIPSNAP3B
TPM3	NLGN1
TPM3	NME5
TPM3	NOS1
TPM3	NOTCH1
TPM3	NPY5R
TPM3	NRXN1
TPM3	NTRK2
TPM3	NTRK3
TPM3	PAMR1
TPM3	PCDH18
TPM3	PCDHA11
TPM3	PCDHB16
TPM3	PCDHB1
TPM3	PCDHB8
TPM3	PCDHGA11
TPM3	PCDHGB7
TPM3	PDE11A
TPM3	PDE1A
TPM3	PHYHIP
TPM3	PINK1
TPM3	PKD2L2
TPM3	PLA2R1
TPM3	PLSCR4
TPM3	PLXNA4
TPM3	PPM1K
TPM3	PPP1R3B
TPM3	PRDM16
TPM3	PRDM6
TPM3	PTPN5
TPM3	RASL11A
TPM3	RASSF9
TPM3	RECK
TPM3	RGS6
TPM3	RNF217
TPM3	SCN11A
TPM3	SCN3B
TPM3	SEPN1
TPM3	SESN3
TPM3	SFRP1
TPM3	SGCG
TPM3	SKI
TPM3	SLC19A3
TPM3	SLC20A2
TPM3	SLC2A12
TPM3	SLC4A3
TPM3	SLC6A1
TPM3	SLIT2
TPM3	SLIT3
TPM3	SMARCD3
TPM3	SPRY1
TPM3	STK32B
TPM3	SVEP1
TPM3	SYT1
TPM3	TAF1L
TPM3	TAGLN
TPM3	TBC1D1
TPM3	TBRG1
TPM3	TCF21
TPM3	TCF4
TPM3	TIMP4
TPM3	TMX3
TPM3	TRPM1
TPM3	TRPM3
TPM3	TRPV4
TPM3	TUB
TPM3	TXNRD3
TPM3	UBE4A
TPM3	UFSP2
TPM3	VIP
TPM3	WHSC1L1
TPM3	WNT11
TPM3	ZBTB44
TPM3	ZFP36L1
TPM3	ZMAT3
TPM3	ZNF521
TRIM33	COL1A1
TRIM33	IGF2BP1
TRIM33	ITGA5
VHL	ADRA1D
ZNF331	ANLN

### Sheet: S6c
TSGs that are robustly explained by the cSL effect
ARID1A
ARID1B
BRCA1
MSH2
EIF3E
TPM3
MEN1
CDH10
EED
FAS
